# Exploratory extracellular vesicle-bound miRNA profiling to identify candidate biomarkers of chronic alcohol drinking in non-human primates

**DOI:** 10.1101/2021.07.28.454223

**Authors:** Sloan A. Lewis, Brianna Doratt, Suhas Sureshchandra, Tianyu Pan, Steven W. Gonzalez, Weining Shen, Kathleen A. Grant, Ilhem Messaoudi

## Abstract

**Background:** Long-term alcohol drinking is associated with numerous health complications including susceptibility to infection, cancer, and organ damage. However, due to the complex nature of human drinking behavior, it is challenging to determine whether alcohol use should be considered a risk factor during diagnosis and treatment. We lack reliable biomarkers of alcohol use that could be used to determine drinking behavior prior to signs of overt organ damage. Recently, extracellular vesicle-bound microRNA (EV-miRNA) have been discovered to be consistent biomarkers of conditions including cancer and liver disease.

**Methods:** In this study, we profiled the plasma EV-miRNA content by miRNA-Seq from 80 non-human primates after 12 months of voluntary ethanol drinking.

**Results:** We identified a list of up- and downregulated EV-miRNA candidate biomarkers of both heavy drinking as well as those positively correlated with ethanol dose. We further overexpressed these candidate miRNA in control primary peripheral immune cells to assess potential functional mechanisms of these EV-miRNA. We identified that overexpression of miR-155, miR-154, miR-34c, miR-450a, and miR-204 led to increased inflammatory TNFα or IL-6 production in PBMC after stimulation.

**Conclusion:** This exploratory study identified several EV-miRNA that could serve as biomarkers of long-term alcohol drinking as well as provided a mechanism for alcohol-induced peripheral inflammation.
