## Supplementary material for "Exploratory extracellular vesicle-bound miRNA profiling to identify candidate biomarkers of chronic alcohol drinking in non-human primates": Supp Table 1

### Sheet: Sheet1
MATRR ID	Cohort	Sex	12 month ETOH	BEC	Phenotype	Age
CM1	4	M	0	0	Control	10.91
CM2	10a	M	0	0	Control	8.31
CM3	10a	M	0	0	Control	7.24
CM4	10a	M	0	0	Control	7.27
CM5	10a	M	0	0	Control	7.47
CM6	14a	M	0	0	Control	7.87
CM7	14a	M	0	0	Control	7.84
CM8	14a	M	0	0	Control	7.9
CF1	6a	F	0	0	Control	5.62
CF2	6a	F	0	0	Control	5.67
CF3	6a	F	0	0	Control	5.63
CF4	6b	F	0	0	Control	7.12
CF5	6b	F	0	0	Control	7.24
CF6	6b	F	0	0	Control	6.84
CM9	7a	M	0	0	Control	5.96
CM10	7a	M	0	0	Control	5.97
CM11	7a	M	0	0	Control	5.88
CM12	7a	M	0	0	Control	5.88
CM13	7b	M	0	0	Control	7.37
CM14	7b	M	0	0	Control	7.16
CM15	7b	M	0	0	Control	7.32
CM16	7b	M	0	0	Control	7.48
HM1	5	M	3.78	118.735	Heavy	7.28
HM2	5	M	4.09	132.995	Heavy	7.37
HM3	5	M	3.09	38.975	Heavy	7.12
HM4	5	M	3.09	90.14	Heavy	7.36
HM5	5	M	3.27	141.22	Heavy	7.21
HM6	5	M	3.08	102.935	Heavy	7.25
HM7	10a	M	4.22	167.07	Heavy	7.27
HM8	10a	M	3.19	40.435	Heavy	7.3
HM9	14a	M	2.99	154.89	Heavy	7.85
HM10	14a	M	4.32	91.33	Heavy	7.86
HM11	14a	M	3.62	113.26	Heavy	7.86
HM12	14a	M	3.21	29.84	Heavy	8.03
HM13	14a	M	3.29	97.69	Heavy	7.9
HM14	14a	M	5.61	130.97	Heavy	8
HF1	6a	F	5.15	103.45	Heavy	5.52
HF2	6a	F	3.92	46.89	Heavy	5.5
HF3	6a	F	3.27	81.96	Heavy	5.22
HF4	6a	F	4.02	65.84	Heavy	5.54
HF5	6a	F	3.27	41.13	Heavy	5.53
HF6	6a	F	4	57.37	Heavy	5.53
HF7	6b	F	3.94	112.935	Heavy	7
HM15	7a	M	2.89	73.885	Heavy	5.99
HM16	7a	M	3.15	79.155	Heavy	5.84
HM17	7a	M	3.03	79.12	Heavy	5.84
HM18	7a	M	3.32	98.64	Heavy	5.5
MM1	4	M	1.25	27.57	Moderate	11.59
MM2	4	M	2.62	36.145	Moderate	11.55
MM3	4	M	2.65	50.86	Moderate	10.96
MM4	4	M	0.47	2.33	Moderate	10.91
MM5	4	M	2.51	90.205	Moderate	9.78
MM6	4	M	1.03	29.6	Moderate	10.17
MM7	4	M	1.56	30.5	Moderate	9.74
MM8	4	M	2.29	94.1	Moderate	8.79
MM9	4	M	1.99	54.27	Moderate	8.93
MM10	4	M	2.43	52.02	Moderate	8.92
MM11	5	M	2.55	92.145	Moderate	7.13
MM12	5	M	2.74	102.29	Moderate	7.08
MM13	10a	M	2.29	54.365	Moderate	8.1
MM14	10a	M	2.39	59.01	Moderate	8.07
MM15	10a	M	1.55	15.56	Moderate	8.39
MM16	10a	M	2.11	41.59	Moderate	7.25
MM17	10a	M	2.32	40.135	Moderate	7.27
MM18	10a	M	1.29	7.655	Moderate	6.97
MM19	14a	M	2.34	26.19	Moderate	7.8
MM20	14a	M	2.21	39.67	Moderate	7.84
MM21	14a	M	2.85	117.94	Moderate	7.8
MF1	6b	F	1.05	6.215	Moderate	7.2
MF2	6b	F	1.71	7.325	Moderate	6.96
MF3	6b	F	2.78	34.66	Moderate	7.2
MF4	6b	F	1.34	10.575	Moderate	7.41
MM22	7a	M	2.36	30.78	Moderate	5.86
MM23	7a	M	2	28.855	Moderate	6.16
MM24	7a	M	1.85	40.145	Moderate	5.75
MM25	7a	M	1.9	23.45	Moderate	5.79
MM26	7b	M	2.42	101.565	Moderate	7.65
MM27	7b	M	1.85	58.25	Moderate	7.02
MM28	7b	M	2.07	60.245	Moderate	7.22
MM29	7b	M	2.28	69.095	Moderate	7.01
