## Supplementary material for "Exploratory extracellular vesicle-bound miRNA profiling to identify candidate biomarkers of chronic alcohol drinking in non-human primates": Supp Table 2

### Sheet: Sheet1
DEmiRNA	Method	M/F/both	Log(Fold-change)
mml-mir-147b	edgeR DEmiRNA with heavy drinking	F	-6.16519
mml-mir-1224	edgeR DEmiRNA with heavy drinking	F	-5.89097
mml-mir-650c	edgeR DEmiRNA with heavy drinking	F	-5.57986
mml-mir-650a	edgeR DEmiRNA with heavy drinking	F	-5.57981
mml-mir-548AN	edgeR DEmiRNA with heavy drinking	F	-5.40969
mml-mir-216a	edgeR DEmiRNA with heavy drinking	F	-5.32194
mml-mir-526A1	edgeR DEmiRNA with heavy drinking	F	-5.31565
mml-mir-6125	edgeR DEmiRNA with heavy drinking	F	-5.13984
mml-mir-212	edgeR DEmiRNA with heavy drinking	F	-4.54837
mml-mir-371	edgeR DEmiRNA with heavy drinking	F	-4.49817
mml-mir-890	edgeR DEmiRNA with heavy drinking	F	-4.34005
mml-mir-548F1	edgeR DEmiRNA with heavy drinking	F	-4.3045
mml-mir-488	edgeR DEmiRNA with heavy drinking	F	-4.1304
mml-mir-625	edgeR DEmiRNA with heavy drinking	F	-4.03267
mml-mir-523	edgeR DEmiRNA with heavy drinking	F	-3.81675
mml-mir-219	edgeR DEmiRNA with heavy drinking	F	-3.55157
mml-mir-517B	edgeR DEmiRNA with heavy drinking	F	-3.03544
mml-mir-1179	edgeR DEmiRNA with heavy drinking	F	-2.9921
mml-mir-521	edgeR DEmiRNA with heavy drinking	F	-2.8687
mml-mir-203	edgeR DEmiRNA with heavy drinking	F	-1.76634
mml-mir-205	edgeR DEmiRNA with heavy drinking	F	-1.56863
mml-mir-431	edgeR DEmiRNA with heavy drinking	F	2.1227
mml-mir-1255B2	edgeR DEmiRNA with heavy drinking	F	3.87925
mml-mir-346	edgeR DEmiRNA with heavy drinking	F	4.06616
mml-mir-154	edgeR DEmiRNA with heavy drinking	F	4.45927
mml-mir-433	edgeR DEmiRNA with heavy drinking	F	5.42759
mml-mir-130b	edgeR DEmiRNA with heavy drinking	F	6.21074
mml-mir-493	edgeR DEmiRNA with heavy drinking	F	6.34704
mml-mir-34c	edgeR DEmiRNA with heavy drinking	F	7.58365
mml-mir-577	edgeR DEmiRNA with heavy drinking	M	-3.46903
mml-mir-580	edgeR DEmiRNA with heavy drinking	M	-3.38983
mml-mir-1224	edgeR DEmiRNA with heavy drinking	M	-3.32283
mml-mir-935	edgeR DEmiRNA with heavy drinking	M	-2.97761
mml-mir-6790	edgeR DEmiRNA with heavy drinking	M	-2.38818
mml-mir-1469	edgeR DEmiRNA with heavy drinking	M	-2.31954
mml-mir-141	edgeR DEmiRNA with heavy drinking	M	1.24201
mml-mir-889	edgeR DEmiRNA with heavy drinking	M	1.61381
mml-mir-4800	edgeR DEmiRNA with heavy drinking	M	2.11771
mml-mir-124a	edgeR DEmiRNA with heavy drinking	M	2.15025
mml-mir-154	edgeR DEmiRNA with heavy drinking	M	2.24225
mml-mir-371	edgeR DEmiRNA with heavy drinking	M	2.42483
mml-mir-208b	edgeR DEmiRNA with heavy drinking	M	2.98531
mml-mir-3064	edgeR DEmiRNA with heavy drinking	M	3.08136
mml-mir-544	edgeR DEmiRNA with heavy drinking	M	3.36663
mml-mir-155	Multivariate linear regression with ethanol dose	F
mml-mir-450	Multivariate linear regression with ethanol dose	both
mml-mir-211	Multivariate linear regression with ethanol dose	both
mml-mir-433	Multivariate linear regression with ethanol dose	both
mml-mir-548b	Multivariate linear regression with ethanol dose	both
mml-mir-335	Multivariate linear regression with ethanol dose	both
mml-mir-204	Multivariate linear regression with ethanol dose	both
mml-mir-579	Multivariate linear regression with ethanol dose	both
mml-mir-524	Multivariate linear regression with ethanol dose	both
mml-mir-454	Multivariate linear regression with ethanol dose	both
mml-mir-96	Multivariate linear regression with ethanol dose	both
mml-mir-197	Multivariate linear regression with ethanol dose	both
mml-mir-507	Multivariate linear regression with ethanol dose	both
