## Supplementary material for "Exploratory extracellular vesicle-bound miRNA profiling to identify candidate biomarkers of chronic alcohol drinking in non-human primates": Supp Table 3

### Sheet: Sheet1
miRNA candidate	Notes
Mir-431	◦Tumor suppressor, downregulation associated with metastasis to lymph nodes, inhibits adipogenic differentiation of human bone marrow stem cells (PMID:30165902) ◦Increased expression correlated to loss of cell viability, IFNb treatments of RSa cells increase expression levels (PMID:22293894)
Mir-1255B2	NA
Mir-346	◦Expression is upregulated by TNFa during mucosal inflammation (PMID:25192497)
Mir-154	◦Tumor suppressor, Downregulated in PBMCs of patients with Graves Disease (PMID:22456620) ◦Possible association with hES and pluripotency (PMID: 15183728).
Mir-433	◦Negatively regulates CD34+ proliferation and differentiation, may initiate the development of myeloproliferative neoplasms (cancers/diseases caused by changes in BM stem cells with very high production of RBC, WBC, and platelets) (PMID: 22864358) ◦Targets 3’UTR of HDAC6 (PMID: 20181727)
Mir-130b	◦Upregulated during inflammation (PMID: 25802328)
Mir-493	◦Upregulated in PBMCs of Adenovirus-Infected Pneumonia Children, predicted to target a t-cell specific transcription factor (TCF7L2) and many factors in the MAPK pathway (PMID: 30405317)
Mir-34c	◦Downregulated miR-34c participated in the regulation of the immune response mediated by IL-1β, TNF-α, COX-2, TLR4, and cxcl-1 (RAW Macrophages) (PMID:26639663), ◦In macrophages miR-34C and miR-214 act as Damage Associated Molecular Pattern Molecules-associated miRs (PMID: 20144731), ◦Deregulates viral replication, cell proliferation and cytokine production in response to virus (PMID:30412711), ◦…
Mir-141	◦In mice, miR-141 directly regulated CXCL12β expression and CXCL12β-mediated leukocyte migration in a model of crohns disease (PMID:24000293) ◦Possibly targets PD-L1 (PMID:32943878) ◦Possible role in inducing Th17 differentiation (PMID:26307197) ◦Increased expression is associated with promoting viability, inhibiting apoptosis, and inhibiting production of tested pro-inflammatory cytokines by up-…
Mir-889	NA
Mir-4800	NA
Mir-124a	◦Inhibited the expression of the key components of the PIK3/Akt/NF-κB signal pathway and inhibited the expression of pro-inflammatory factors TNF-α and IL-6 (PMID: 30941802, 28847568,23979021) ◦Overexpression of miR-124 in macrophages resulted in downregulation of a number of M1 markers (MHC class II, CD86) and up-regulation of several M2 markers (Fizz1, Arg1), miRNA expression can be IL-4/13 dep…
Mir-371	NA
Mir-208b	◦Targets IFNg3 3’UTR (PMID: 24241692)
Mir-3064	NA
Mir-544	◦Promoted immune escape through regulating the RUNX3/NCR1/NKp46 pathway in liver cancer, miR-544 overexpression inhibited NK cell cytotoxicity by downregulating IFN-γ, up-regulated in NK cells of patients with liver cancer (PMID: 30774011, 29636640), ◦miR-544 may participate in controlling inflammation and apoptosis after ischemia-reperfusion (PMID:30229835)
Mir-155	◦After transfection with miR-155 inhibitor, the ratio of CD39(+) Tregs in mice with sepsis was significantly reduce (PMID: 26433115) ◦Inhibition of the miRNA reduced proliferation rates of CD4+ tcells and increased populations of TH2, Tregs, and anti-inflammatory cytokines(PMID: 32372074) ◦Decreased the rate of CD8+ T cell growth, increase in the percentage of Treg cells (PMID: 31485649) ◦Role in…
Mir-96	◦Regulates the strength of T cell activation (PMID: 30201436)
Mir-197	◦Potentially targets IL6R (PMID: 28259992)
Mir-507	NA
Mir-548b	NA
Mir-579	NA
Mir-204	◦Targets IL-11 (PMID: 31544245) ◦Reprogrammed the immune microenvironment by shifting myeloid and lymphocyte populations (PMID: 30737233) ◦Suppressor of inflammatory cytokine production specifically IL-6 and many TLR4 related cytokines (PMID: 29294109,30110560)
Mir-335	◦Role in the regulation of NLRP3 inflammasome regulation (PMID: 30592131)
Mir-454	NA
Mir-211	◦Regulates LPS signaling pathway (PMID: 28790168)
Mir-524	◦Potentially targets IL-33 (PMID: 31990904)
Mir-450a-2	◦Induced by TNFa, reduces cell adhesion (PMID: 30893332)
